# M4 drug discovery: human drug predictions from integrated preclinical insights exemplified with a GLP-1R agonist

**DOI:** 10.1101/2025.11.03.686224

**Authors:** Oscar Silfvergren, Sophie Rigal, Katharina Schimek, Christian Simonsson, Kajsa P Kanebratt, Felix Forschler, Burcak Yesildag, Uwe Marx, Liisa Vilén, Peter Gennemark, Gunnar Cedersund

## Abstract

A major recent breakthrough in the treatment of type 2 diabetes has been the development of glucagon-like peptide-1 receptor agonists (GLP-1RAs). However, current translational frameworks struggle to predict the clinical outcomes of these drugs from preclinical data. There are several reasons for this struggle, which are generic for many drugs: GLP-1RAs act through multi-timescale mechanisms in which short-term effects propagate into long-term changes; no single preclinical system can capture all their effects in humans; and mechanistic extrapolation requires modelling numerous whole-body biological processes. To address this gap, we present a new extrapolation approach, M4 drug discovery, and retrospectively apply it to the GLP-1RA exenatide in a manner that is generalisable to other drugs. The method integrates: Multi-level data (cellular to whole-body), Multi-timescale data (minutes to months), Multi-species data (e.g., rodents to humans), and Mechanistic knowledge. In this study, we integrate human cell and animal data with drug-free human studies to successfully predict human pharmacokinetics (cost < χ^2^, p=0.05; 64 < 97) and the outcomes of a 30-week clinical trial (36 < 45). We found that integrating information across the four M4 axes improved predictive performance and physiological relevance: multi-species data inform pharmacokinetics, human cell data provide human population- and donor-specific potency estimates, animal data reveal additional drug effects not observable in cell cultures, and the multi-timescale mathematical modelling enables short-term effects of exenatide and meals to inform long-term changes in insulin sensitivity. This work provides new tools for drug extrapolations, supporting the community towards safer and more informed preclinical-to-clinical drug extrapolations.
