## Supplementary material for "M4 drug discovery: human drug predictions from integrated preclinical insights exemplified with a GLP-1R agonist": Tables S1-8

### Sheet: Table S1
Lab	Culture	System	Measurement sequence	Time (h)	Rep 1	Rep 2	Rep 3	Rep 4	Rep 5	Rep 6	Rep 7	Rep 8	Rep 9	Rep 10	Rep 11	Rep 12	Rep 13	Rep 14	Rep 15	Rep 16	Rep 17	Rep 18	Rep 19	Rep 20	Rep 21	Rep 22	Rep 23	Rep 24	Rep 25	Rep 26	Rep 27	Rep 28	Rep 29	Rep 30	Rep 31	Rep 32	Readout (unit)			mean	stdev	N
TissUse	Liver and pancreas	MPS, Chip2 HUMMIC	1	48	0.275054	0.213591	0.237231	0.176638	0.182336	0.216524	0.193732	0.290295	0.327803	0.301012	0.343879	0.156425	0.167598	0.162011	0.170391	0.232514	0.194842	0.240688	0.269341	0.309456	0.269341	0.201754	0.223684	0.232068	0.303797	0.523207	0.27619	0.328571	0.37619	0.395238			Exenatide (% of initial dose)		Measurment1	0.292081	0.0977227	39
TissUse	Liver and pancreas	MPS, Chip2 HUMMIC	2	48	0.330047	0.269765	0.330047	0.302224	0.274355	0.334806	0.344106	0.279005	0.310549	0.376541	0.330854	0.335931	0.321586	0.370044	0.361233	0.330396	0.226843	0.24918	0.265574	0.377049	0.380328	0.419672	0.27957	0.225806	0.202703	0.545045	0.657658	0.792793	0.391473	0.449612	0.383721	0.310078	Exenatide (% of initial dose)		Measurment2	0.365318	0.109913	41
TissUse	Liver and pancreas	MPS, Chip2 HUMMIC	3	48	0.261532	0.307994	0.272254	0.297272	0.164786	0.191874	0.185102	0.216704	0.41899	0.410455	0.346439	0.367777	0.208108	0.218919	0.216216	0.389189	0.289225	0.45245	0.440922	0.25072	0.285303	0.262248											Exenatide (% of initial dose)		Measurment3	0.308857	0.086049	27
TissUse	Liver and pancreas	MPS, Chip2 HUMMIC	4	48	0.178306	0.132078	0.154091	0.37202	0.195238	0.190476	0.138095	0.192857																									Exenatide (% of initial dose)		Measurment4	0.194145	0.0760685	8
TissUse	Pancrease only	MPS, Chip2 HUMMIC	1	48	0.326648	0.395415	0.418338	0.383954	0.351607																												Exenatide (% of initial dose)		Co-culture	0.295192	0.10891	92
TissUse	Pancrease only	MPS, Chip2 HUMMIC	2	48	0.37377	0.416393	0.455738	0.403279	0.334594																												Exenatide (% of initial dose)		PancreasOnly	0.382959	0.0350644	15
TissUse	Pancrease only	MPS, Chip2 HUMMIC	3	48	0.354467	0.400576	0.403458	0.368876	0.357278																												Exenatide (% of initial dose)		LiverOnly	0.419934	0.0668029	8
TissUse	Liver only	MPS, Chip2 HUMMIC	1	48	0.338095	0.4	0.457143	0.528571																													Exenatide (% of initial dose)		Total	0.315317	0.107658	115
TissUse	Liver only	MPS, Chip2 HUMMIC	2	48	0.325581	0.422481	0.422481	0.465116																													Exenatide (% of initial dose)
Lab	Culture	System	Measurement sequence	Time (h)	Replicate value																																Readout (unit)
TissUse or AstraZeneca or InSphero	What cultures were present in study	e.g. MPS or static cell assay	In what sequence was the sample taken i.e. Media change 1 -> 2 -> 3 etc.	time from media change	replicate-specific value																																readout and unit in parentheses

### Sheet: Table S2
Lab	System	Liver compartment	Pancreatic compartment	Exenatide group (nM)	Day	Time (h)	Rep 1	Rep 2	Readout (unit)
TissUse	Chip2	Empty	Empty	0.1	0	2	106.748	100.418	Loss of medium control (%)
TissUse	Chip2	Empty	Empty	0.1	1	0	69.6929	64.3505	Loss of medium control (%)
TissUse	Chip2	Empty	Empty	0.1	1	2	46.4549	43.411	Loss of medium control (%)
TissUse	Chip2	Empty	Empty	0.1	2	0	75.6895	75.9132	Loss of medium control (%)
TissUse	Chip2	Empty	Empty	0.1	2	2	84.7643	83.5108	Loss of medium control (%)
TissUse	Chip2	Empty	Empty	0.1	4	0	44.8329	43.5081	Loss of medium control (%)
TissUse	Chip2	Empty	Empty	0.1	7	0	32.9821	107.387	Loss of medium control (%)
TissUse	Protein low binding tube	Empty	Empty	0.1	7	0	129.323		Loss of medium control (%)
TissUse	Protein low binding tube	Empty	Empty	0.1	7	0	84.6796		Loss of medium control (%)
TissUse	Protein low binding tube	Empty	Empty	0.1	7	0	43.2888		Loss of medium control (%)
TissUse	Protein low binding tube	Empty	Empty	0.1	7	0	42.845		Loss of medium control (%)
TissUse	Protein low binding tube	Empty	Empty	0.1	7	0	91.1275		Loss of medium control (%)
TissUse	Protein low binding tube	Empty	Empty	0.1	7	0	57.7176		Loss of medium control (%)
TissUse	Protein low binding tube	Empty	Empty	0.1	7	0	45.7663		Loss of medium control (%)
TissUse	Chip2	Empty	Empty	10	0	2	99.3094	97.4136	Loss of medium control (%)
TissUse	Chip2	Empty	Empty	10	1	0	86.4017	93.0615	Loss of medium control (%)
TissUse	Chip2	Empty	Empty	10	1	2	121.879	112.588	Loss of medium control (%)
TissUse	Chip2	Empty	Empty	10	2	0	93.8422	96.1126	Loss of medium control (%)
TissUse	Chip2	Empty	Empty	10	2	2	30.9848	28.6612	Loss of medium control (%)
TissUse	Chip2	Empty	Empty	10	4	0	74.7462	75.5853	Loss of medium control (%)
TissUse	Chip2	Empty	Empty	10	7	0	50.4574	13.0613	Loss of medium control (%)
TissUse	Protein low binding tube	Empty	Empty	10	7	0	119.296		Loss of medium control (%)
TissUse	Protein low binding tube	Empty	Empty	10	7	0	112.701		Loss of medium control (%)
TissUse	Protein low binding tube	Empty	Empty	10	7	0	130.358		Loss of medium control (%)
TissUse	Protein low binding tube	Empty	Empty	10	7	0	121.771		Loss of medium control (%)
TissUse	Protein low binding tube	Empty	Empty	10	7	0	31.2469		Loss of medium control (%)
TissUse	Protein low binding tube	Empty	Empty	10	7	0	88.2651		Loss of medium control (%)
TissUse	Protein low binding tube	Empty	Empty	10	7	0	21.9741		Loss of medium control (%)
TissUse	Chip2	Empty	Empty	1000	0	2	112.717	118.938	Loss of medium control (%)
TissUse	Chip2	Empty	Empty	1000	1	0	74.6739	74.1865	Loss of medium control (%)
TissUse	Chip2	Empty	Empty	1000	1	2	156.451	114.752	Loss of medium control (%)
TissUse	Chip2	Empty	Empty	1000	2	0	94.6674	87.2856	Loss of medium control (%)
TissUse	Chip2	Empty	Empty	1000	2	2	75.211	80.7816	Loss of medium control (%)
TissUse	Chip2	Empty	Empty	1000	4	0	16.3035	15.3242	Loss of medium control (%)
TissUse	Chip2	Empty	Empty	1000	7	0	51.7417	60.9503	Loss of medium control (%)
TissUse	Protein low binding tube	Empty	Empty	1000	7	0	104.418		Loss of medium control (%)
TissUse	Protein low binding tube	Empty	Empty	1000	7	0	82.5412		Loss of medium control (%)
TissUse	Protein low binding tube	Empty	Empty	1000	7	0	167.855		Loss of medium control (%)
TissUse	Protein low binding tube	Empty	Empty	1000	7	0	106.871		Loss of medium control (%)
TissUse	Protein low binding tube	Empty	Empty	1000	7	0	82.7465		Loss of medium control (%)
TissUse	Protein low binding tube	Empty	Empty	1000	7	0	59.8774		Loss of medium control (%)
TissUse	Protein low binding tube	Empty	Empty	1000	7	0	89.6706		Loss of medium control (%)
Lab	System	Liver compartment	Pancreatic compartment	Exenatide group (nM)	Day	Time (h)	Replicate value		Readout (unit)
TissUse or AstraZeneca or InSphero	What system was used to test exenatide binding	what is in the compartment	what is in the compartment	Exenatide concentration group	day of sample	time from media change	replicate-specific value		readout and unit in parentheses

### Sheet: Table S3
Reported in: Gao W, Jusko WJ. Target-mediated pharmacokinetic and pharmacodynamic model of exendin-4 in rats, monkeys, and humans. Drug Metab Dispos. 2012 May;40(5):990-7. doi: 10.1124/dmd.111.042291. Epub 2012 Feb 15. PMID: 22338110; PMCID: PMC3336795.
timeExenatideIV	ExenatideIV_50nM	ExenatideIV_50nMSTDEV	ExenatideIV_5nM	ExenatideIV_5nMSTDEV	ExenatideIV_0p5nM	ExenatideIV_0p5nMSTDEV	timeExenatideIVtransfusion	ExenatideIVinfusion_50nM	ExenatideIVinfusion_50nMSTDEV	ExenatideIVinfusion_5nM	ExenatideIVinfusion_5nMSTDEV	ExenatideIVinfusion_0p5nM	ExenatideIVinfusion_0p5nMSTDEV	Exenatidestimesd	Exenatidesd_50nM	Exenatidesd_50nMSTDEV	Exenatidesd_5nM	Exenatidesd_5nMSTDEV	Exenatidesd_0p5nM	Exenatidesd_0p5nMSTDEV
5	654015	47908	70553.1	16661.2	2930.47	444.79	15	149075	41391.4	11651.6	1768.5	457.035	84.521	5	13176.9	2810.45	2649.54	564.96	383.577	72.9142
10	279833	42498.2	36028.7	5468.47	1444.39	161.703	30	252906	82636.2	15478.6	2352.13	760.866	140.69	10	16294.4	2723.14	3974.83	941.77	456.342	119.138
20	137894	10112.5	14875.5	2874.26	536.402	103.694	60	243885	50595.5	18522.5	2811.37	885.964	183.775	20	24438	3005.24	4050.51	1362.13	553.352	131.076
30	83996.8	6152.95	8747.3	2066.52	315.373	47.9238	90	248871	81332.3	16121.5	3116.52	1051.26	218.147	30	25885.9	4325.39	3675.72	1141.96	511.937	121.251
60	29015.4	6852.02	3020.91	713.682	108.949	16.5267	120	258802	59630.1	18620.4	2084.61	1135.22	235.539	60	25352.7	6615.9	3396.98	804.858	413.29	88.114
90	12389.8	1881.64	1160.26	129.595	29.3786	11.0035	150	244916	73964.3	18668.1	4410.3	1054.25	218.682	90	22543.9	5883.59	2638.61	625.023	302.933	57.5345
130	6539.94	992.638	373.381	104.781	nM		180	269509	74845.9	18070.1	3493.2	1227.58	227.052	120	20836.8	3958.57	1971.79	420.277	244.549	35.4127
150	3576.29	543.45	235.206	26.2915			185	85359.7	21668.6	8017.2	1217.58	360.563	91.529	150	18527.9	4836.01	1686.82	399.567	169.148	40.0623
180	2098.91	234.798	119.851	13.397			190	61969.3	11458.6	6263.28	951.769	276.997	45.0964	180	16475.6	3903.14	1388.35	263.797	116.998	33.4136
240	1366.26	511.576	18.9704	11.063			200	42522.1	11813.7	3688.99	560.251	160.413	29.6656	240	14629.2	3465.3	996.72	236.042	99.9453	21.3056
300	297.3	111.288	9.98796	1.92988			210	30881	10869	2502.75	380.319	125.608	26.0648	300	11793.2	2514.66	885.019	147.954	60.2956	20.2747
360	126.597	47.4157	nM				240	17565.4	4459.48	1282.02	143.526	41.3613	12.4911	360	9507.48	2026.74	770.794	182.583	48.607	20.223
h	nM						270	7674.57	1947.77	570.165	110.221	31.2175	10.202	h	nM
							300	4048.48	1222.64	348.523	119.859	10.2792	10.7611
							330	2677.91	875.076	205.642	210.256	nM
							360	1738.21	748.687	139.775	27.0464
							390	1066.2	348.501	101.957	24.0871
							h	nM		nM
Fig. 2
Rat PK

### Sheet: Table S4
Reported in: Gao W, Jusko WJ. Target-mediated pharmacokinetic and pharmacodynamic model of exendin-4 in rats, monkeys, and humans. Drug Metab Dispos. 2012 May;40(5):990-7. doi: 10.1124/dmd.111.042291. Epub 2012 Feb 15. PMID: 22338110; PMCID: PMC3336795.
timeIV3	IV3	timeSC1	SC1	timeSC3	SC3	timeSC10	SC10
6.54559	10.1822	4.57165	0.0269678	5.9006	0.199618	6.52948	0.514744
9.02974	8.29094	12.0936	0.312116	12.8411	0.962339	12.9098	2.86292
12.7708	6.22949	16.8458	0.400899	17.5518	1.16113	17.6916	3.84532
17.1433	4.51632	32.1219	0.54832	32.8991	1.76787	34.3078	5.49985
32.4872	2.55016	47.0718	0.458749	49.1118	1.37708	48.555	4.28388
46.4675	1.32864	62.6056	0.344788	62.6149	0.938041	62.8556	3.6162
62.52	0.813064	91.2246	0.252363	93.2587	0.750806	93.4104	2.5313
92.2416	0.435288	121.708	0.158688	123.819	0.530272	124.013	1.90319
122.571	0.216964	179.601	0.0850156	180.307	0.246231	182.036	1.24114
h	nM	241.016	0.0245869	240.166	0.131923	242.109	0.917305
		h	nM	301.578	0.101961	301.413	0.572086
				361.479	0.0581536	362.44	0.247347
				481.015	0.0341198	481.559	0.207478
				h	nM	720.792	0.0909115
						h	nM
Fig. 3
Monkey PK

### Sheet: Table S5
Reported in: Gao W, Jusko WJ. Target-mediated pharmacokinetic and pharmacodynamic model of exendin-4 in rats, monkeys, and humans. Drug Metab Dispos. 2012 May;40(5):990-7. doi: 10.1124/dmd.111.042291. Epub 2012 Feb 15. PMID: 22338110; PMCID: PMC3336795.
Time	sd0p1	sd0p1stdev	sd0p2	sd0p2stdev	sd0p3	sd0p3stdev	sd0p4	sd0p4stdev
9.8003	0.00836931	0.00238089	0.0124271	0.00890288	0.0136278	0.00319859	0.0179725	0.00421805
21.4619	0.0184483	0.00463305	0.0233881	0.0122668	0.0259888	0.00567981	0.0277572	0.00933538
31.3295	0.0253079	0.00851028	0.0338195	0.023468	0.0385836	0.00968849	0.039614	0.0154554
43.8881	0.0325001	0.00924503	0.0417441	0.0178368	0.0482594	0.00679611	0.0603735	0.0171791
58.2409	0.0338026	0.0131874	0.0457672	0.0221907	0.0543212	0.0118692	0.0725869	0.0310115
89.6376	0.0439754	0.0140169	0.0644408	0.0364192	0.0688311	0.0219383	0.102198	0.0536017
120.137	0.0457292	0.0178379	0.0564601	0.0330833	0.0697119	0.0163587	0.110554	0.0472429
150.637	0.0427938	0.0100421	0.0602781	0.0192164	0.0805467	0.0176046	0.111975	0.0457516
182.034	0.0395242	0.00927481	0.0626796	0.0233161	0.0815827	0.0127233	0.114909	0.0557169
238.548	0.0307426	0.00980007	0.0594098	0.017917	0.0651502	0.0315861	0.104696	0.0315692
301.341	0.0198848	0.00668701	0.0421418	0.018803	0.058578	0.0137536	0.0916899	0.0341093
358.752	0.0146729	0.00682881	0.0359458	0.00962142	0.0486679	0.00909537	0.0732234	0.0299223
419.751	0.010137	0.00305663	0.0275948	0.0128422	0.0388692	0.0104019	0.0540347	0.0283406
480.751	0.00638623	0.00272877	0.0195731	0.00836264	0.0318702	0.00448859	0.0448926	0.0235439
539.956	0.00477499	0.00195109	0.0144431	0.00786727	0.0244654	0.0038159	0.0377919	0.0237442
598.264	0.00308862	0.00194034	0.0119993	0.00653612	0.0219994	0.00276888	0.029396	0.016614
660.16	0.00207821	0.0014423	0.00970996	0.00548826	0.0173387	0.00244172	0.0214077	0.0108009
719.365	0.00149365	0.000555541	0.00796164	0.00517432	0.014405	0.00246763	0.0168722	0.00919148
901.466	0.00104375	0.000314725	0.00328441	0.00273674	0.00669069	0.00104356	0.00848132	0.00727412
h	nM
Fig. 4
Human PK

### Sheet: Table S6
Reported in: Gao W, Jusko WJ. Target-mediated pharmacokinetic and pharmacodynamic model of exendin-4 in rats, monkeys, and humans. Drug Metab Dispos. 2012 May;40(5):990-7. doi: 10.1124/dmd.111.042291. Epub 2012 Feb 15. PMID: 22338110; PMCID: PMC3336795.
Time	glucoSTDEVean_0	glucoseSTDEV_0	insulinMean_0	insulinSTDEV_0	glucoSTDEVean_3	glucoseSTDEV_3	insulinMean_3	insulinSTDEV_3	glucoSTDEVean_30	glucoseSTDEV_30	insulinMean_30	insulinSTDEV_30	glucoSTDEVean_300	glucoseSTDEV_300	insulinMean_300	insulinSTDEV_300	glucoSTDEVean_3000	glucoseSTDEV_3000	insulinMean_3000	insulinSTDEV_3000
-30	9.55752	0.707965	291.517	53.0967	11.8062	0.704846	421.564	52.6316	10.6856	0.339459	343.22	63.5593	10.9622	0.792365	286.184	59.2105	10	1.18421	305.921	39.4737
-15	9.38053	0.884956	316.447	39.8225	11.4537	0.881057	449.488	65.7895	10.368	0.677966	381.356	76.2712	9.26191	0.79209	345.395	59.2105	9.60526	0.657895	335.526	78.9474
0	9.38053	0.884956	288.318	66.3709	11.4537	0.704846	372.113	78.9474	10.5585	0.507998	279.661	76.2712	9.54186	0.52806	217.105	49.3421	9.73684	0.789474	276.316	59.2105
5	30.4425	0.707965	938.201	53.0967	34.185	0.704846	727.887	52.6316	31.7525	1.69444	2338.98	432.203	32.782	0.79209	1825.66	256.579	31.7105	1.18421	1519.74	128.289
10	24.2478	0.884956	645.654	79.6818	27.8414	0.881057	609.978	52.6316	24.8091	0.847934	2110.17	343.22	25.2623	0.66035	1450.66	246.711	25.1316	0.789474	1154.61	69.0789
15	21.5929	0.884956	605.317	66.3709	23.7885	0.704846	636.842	65.7895	20.748	0.677966	2008.47	292.373	21.3071	0.660075	1203.95	226.974	21.5789	1.05263	1036.18	88.8158
20	19.292	0.884956	578.254	79.645	21.674	0.881057	676.827	65.7895	18.0437	0.509903	1639.83	165.254	18.276	0.79209	1026.32	187.5	17.6316	1.05263	769.737	69.0789
30	15.7522	0.707965	470.957	79.645	18.6784	0.881057	704.203	92.1053	13.4822	0.847458	915.254	127.119	14.9863	0.660075	720.395	157.895	15	0.789474	592.105	78.9474
40	12.3894	0.884956	416.831	79.645	16.3877	0.704846	652.632	65.7895	10.6151	0.846982	394.068	50.8475	13.4126	0.660075	384.868	78.9474	13.1579	1.05263	453.947	78.9474
50	11.3274	0.707965	336.156	79.6083	14.6256	0.881057	548.392	105.263	9.44296	1.01647	152.542	50.8475	13.2915	0.660075	246.711	59.2105	12.6316	0.789474	355.263	78.9474
60	10.4425	0.884956	281.957	66.3341	13.7445	0.881057	470.504	92.1053	11.3212	1.01647	152.542	63.5593	13.566	0.79209	226.974	78.9474	12.6316	0.789474	315.789	59.2105
90	10.0885	0.707965	265.52	66.3709	12.6872	0.528634	447.368	65.7895	12.55	1.01695	228.814	50.8475	13.8619	0.79209	355.263	49.3421	12.3684	0.789474	335.526	69.0789
h	mM		pM		mM		pM		mM		pM		mM		pM		mM		pM
Fig. 5
Rat PD

### Sheet: Table S7
Reported in: Sauter M, Uhl P, Burhenne J, Haefeli WE. Ultra-sensitive bioanalysis of the therapeutic peptide exenatide for accurate pharmacokinetic analyses at effective plasma concentrations utiliziLG UPLC-MS/MS. J Pharm Anal. 2020 Jun;10(3):233-239. doi: 10.1016/j.jpha.2020.02.008. Epub 2020 Feb 22. PMID: 32612869; PMCID: PMC7322758.
Time	E	Estdev	P1	P2	P3
15	8.31669	1.12219	41033.6	29538.1	34818.7
30	5.45319	0.822519	26913.8	22830.3	18480.3
60	2.63759	0.418411	13016.6	11042.5	8730.26
120	0.817779	0.19195	4757.63	3423.71	2837.03
240	0.120034	0.0297873	698.272	502.535	397.305
360	0.0275308	0.00357153	129.639	115.26	93.2769
720	0.00180314	0.000277435	8.49008	7.54903	5.6943
h	nM		nM
Fig. 3
Rat PD

### Sheet: Table S8
Reported in: Drucker DJ, Buse JB, Taylor K, Kendall DM, Trautmann M, ZhuaLG D, Porter L; DURATION-1 Study Group. Exenatide once weekly versus twice daily for the treatment of type 2 diabetes: a randomised, open-label, non-inferiority study. Lancet. 2008 Oct 4;372(9645):1240-50. doi: 10.1016/S0140-6736(08)61206-4. Epub 2008 Sep 7. PMID: 18782641
Exenatide_time	ExenatideWeekly	ExenatideWeeklyRaLGe_min	ExenatideWeeklyRaLGe_max	BasalGlucose_time	BasalGlucoseWeekly	BasalGlucoseWeeklySE	GlucoseOGTTWeekly_time	GlucoseWeeklyOGTT1	GlucoseWeeklyOGTT1STDEV	GlucoseWeeklyOGTT2	GlucoseWeeklyOGTT2STDEV
0	0	0	0	0	9.526	0.456204	-15	9.52555	0.456204	6.31206	0.218978
1	2.39022	0.377701	7.62205	0.5	9.19666	0.277142	15	10.7299	0.492701	6.76671	0.164234
2	10.0243	4.38927	22.5019	6	7.2397	0.256357	30	12.5182	0.474453	8.35352	0.237202
3	16.4502	5.58402	39.3929	10	6.73349	0.290994	60	13.9781	0.60219	9.55635	0.291971
4	26.5007	12.0099	61.1153	14	6.31212	0.294464	90	14.1606	0.620438	9.40877	0.364987
6	45.7932	18.0212	114.219	18	6.12982	0.297922	120	13.9416	0.656934	8.8415	0.383212
10	79.9515	32.0536	214.388	22	6.13261	0.329094	180	12.0073	0.675182	7.39678	0.364964
14	72.654	19.121	168.047	26	5.85005	0.322163	300	8.17518	0.565693	5.4927	0.291947
18	73.0019	21.884	167.993	30	5.51351	0.322172	h	mM
22	72.948	21.8323	179.21	h	mM
26	66.4548	21.3745	158.629
29	65.2069	17.7123	152.149
30	71.231	19.3088	181.115
h	nM
Fig. 2				Fig. 4			Fig. 5
Human PK				Human basal glucose			Human meal-response
